# Dynamic subtype- and context-specific subcellular RNA regulation in growth cones of developing neurons of the cerebral cortex

**DOI:** 10.1101/2023.09.24.559186

**Authors:** Priya Veeraraghavan, Anne K. Engmann, John J. Hatch, Yasuhiro Itoh, Duane Nguyen, Thomas Addison, Jeffrey D. Macklis

## Abstract

Molecular mechanisms that cells employ to compartmentalize function via localization of function-specific RNA and translation are only partially elucidated. We investigate long-range projection neurons of the cerebral cortex as highly polarized exemplars to elucidate dynamic regulation of RNA localization, stability, and translation within growth cones (GCs), leading tips of growing axons. Comparison of GC-localized transcriptomes between two distinct subtypes of projection neurons– interhemispheric-callosal and corticothalamic– across developmental stages identifies both distinct and shared subcellular machinery, and intriguingly highlights enrichment of genes associated with neurodevelopmental and neuropsychiatric disorders. Developmental context-specific components of GC-localized transcriptomes identify known and novel potential regulators of distinct phases of circuit formation: long-distance growth, target area innervation, and synapse formation. Further, we investigate mechanisms by which transcripts are enriched and dynamically regulated in GCs, and identify GC-enriched motifs in 3 ’ untranslated regions. As one example, we identify *cytoplasmic adenylation element binding protein 4* (CPEB4), an RNA binding protein regulating localization and translation of mRNAs encoding molecular machinery important for axonal branching and complexity. We also identify *RNA binding motif single stranded interacting protein 1* (RBMS1) as a dynamically expressed regulator of RNA stabilization that enables successful callosal circuit formation. Subtly aberrant associative and integrative cortical circuitry can profoundly affect cortical function, often causing neurodevelopmental and neuropsychiatric disorders. Elucidation of context-specific subcellular RNA regulation for GC- and soma-localized molecular controls over precise circuit development, maintenance, and function offers generalizable insights for other polarized cells, and might contribute substantially to understanding neurodevelopmental and behavioral-cognitive disorders and toward targeted therapeutics.
