## Supplementary Table 1 for "Dynamic subtype- and context-specific subcellular RNA regulation in growth cones of developing neurons of the cerebral cortex"

### Sheet: main_1f
	Cluster	ONTOLOGY	ID	Description	GeneRatio	BgRatio	pvalue	p.adjust	qvalue	geneID	Count
1	gc_enriched_genes	BP	GO:0002181	cytoplasmic translation	24/336	136/11383	1.25838e-12	3.81039e-09	3.77118e-09	Rpl8/Rps9/Rps18/Rps15a/Rpl15/Rps5/Cpeb4/Rps27a/Rps14/Rps3a1/Rps6/Ybx1/Rps3/Rps4x/Rpl7/Rpl37a/Rpl9/Rps10/Rpl3/Rpl35a/Rpl34/Rplp0/Rpl23/Rps13	24
2	gc_enriched_genes	CC	GO:0022626	cytosolic ribosome	24/337	96/11445	3.05063e-16	1.13788e-13	1.10144e-13	Rpl8/Rps9/Rps18/Rps15a/Rpl15/Rps5/Rps27a/Rps14/Rps3a1/Rps6/Rps3/Rps4x/Rpl7/Rpl37a/Rpl9/Rps27rt/Rps10/Rpl3/Rpl35a/Rpl34/Rplp0/Rpl23/Rps27/Rps13	24
3	gc_enriched_genes	CC	GO:0044391	ribosomal subunit	27/337	181/11445	2.91776e-12	5.44162e-10	5.26732e-10	Rpl8/Rps9/Rps18/Rps15a/Rpl15/Rps5/Mrpl32/Rack1/Rps27a/Rps14/Rps3a1/Rps6/Rps3/Rps4x/Rpl7/Rpl37a/Rpl9/Rps27rt/Rps10/Npm1/Rpl3/Rpl35a/Rpl34/Rplp0/Rpl23/Rps27/Rps13	27
4	gc_enriched_genes	CC	GO:0022627	cytosolic small ribosomal subunit	14/337	44/11445	1.45651e-11	1.52159e-09	1.47285e-09	Rps9/Rps18/Rps15a/Rps5/Rps27a/Rps14/Rps3a1/Rps6/Rps3/Rps4x/Rps27rt/Rps10/Rps27/Rps13	14
5	gc_enriched_genes	CC	GO:0005840	ribosome	28/337	209/11445	1.63173e-11	1.52159e-09	1.47285e-09	Rpl8/Rps9/Rps18/Rps15a/Rpl15/Rps5/Mrpl32/Rack1/Rps27a/Rps14/Rps3a1/Rps6/Rps3/Rps4x/Rpl7/Rpl37a/Rpl9/Rps27rt/Rps10/Npm1/Rpl3/Rpl35a/Rpl34/Rplp0/Rpl23/Gm2000/Rps27/Rps13	28
6	gc_enriched_genes	CC	GO:0015935	small ribosomal subunit	16/337	77/11445	6.00018e-10	4.47613e-08	4.33276e-08	Rps9/Rps18/Rps15a/Rps5/Rack1/Rps27a/Rps14/Rps3a1/Rps6/Rps3/Rps4x/Rps27rt/Rps10/Npm1/Rps27/Rps13	16
7	gc_enriched_genes	CC	GO:0022625	cytosolic large ribosomal subunit	10/337	50/11445	1.54449e-06	9.60156e-05	9.29402e-05	Rpl8/Rpl15/Rpl7/Rpl37a/Rpl9/Rpl3/Rpl35a/Rpl34/Rplp0/Rpl23	10
8	gc_enriched_genes	CC	GO:0032279	asymmetric synapse	27/337	375/11445	1.65773e-05	0.000883331	0.000855037	Rpl8/Rps18/Syn2/Mpp2/Cpeb4/Dynll2/Nf1/Dlg4/Akap5/Camk2g/Ctnnd2/Rps14/Cnih2/Homer2/Sh3gl3/Rps3/Zdhhc2/Rpl7/Camk2n1/Cdk5r1/Rps27rt/Pcbp2/Cacng3/Rplp0/Rps27/Rps13/Kcna4	27
9	gc_enriched_genes	CC	GO:0098984	neuron to neuron synapse	28/337	400/11445	1.9344e-05	0.000901916	0.000873027	Rpl8/Rps18/Syn2/Mpp2/Cpeb4/Dynll2/Nf1/Dlg4/Akap5/Camk2g/Ctnnd2/Mal2/Rps14/Cnih2/Homer2/Sh3gl3/Rps3/Zdhhc2/Rpl7/Camk2n1/Cdk5r1/Rps27rt/Pcbp2/Cacng3/Rplp0/Rps27/Rps13/Kcna4	28
10	gc_enriched_genes	CC	GO:0014069	postsynaptic density	26/337	368/11445	3.29824e-05	0.00136694	0.00132315	Rpl8/Rps18/Syn2/Mpp2/Cpeb4/Dynll2/Nf1/Dlg4/Akap5/Camk2g/Ctnnd2/Rps14/Cnih2/Homer2/Sh3gl3/Rps3/Zdhhc2/Rpl7/Camk2n1/Cdk5r1/Rps27rt/Pcbp2/Cacng3/Rplp0/Rps27/Rps13	26
11	gc_enriched_genes	CC	GO:0099572	postsynaptic specialization	27/337	394/11445	3.96361e-05	0.00147843	0.00143107	Rpl8/Rps18/Syn2/Mpp2/Cpeb4/Dynll2/Nf1/Dlg4/Akap5/Erbin/Camk2g/Ctnnd2/Rps14/Cnih2/Homer2/Sh3gl3/Rps3/Zdhhc2/Rpl7/Camk2n1/Cdk5r1/Rps27rt/Pcbp2/Cacng3/Rplp0/Rps27/Rps13	27
12	gc_enriched_genes	CC	GO:0015934	large ribosomal subunit	12/337	109/11445	8.43298e-05	0.00285955	0.00276795	Rpl8/Rpl15/Mrpl32/Rpl7/Rpl37a/Rpl9/Npm1/Rpl3/Rpl35a/Rpl34/Rplp0/Rpl23	12
13	gc_enriched_genes	MF	GO:0003735	structural constituent of ribosome	26/333	152/11276	3.02338e-13	1.45122e-10	1.4003e-10	Rpl8/Rps9/Rps18/Rps15a/Rpl15/Rps5/Mrpl32/Rps27a/Rps14/Rps3a1/Rps6/Rps3/Rps4x/Rpl7/Rpl37a/Rpl9/Rps27rt/Rps10/Rpl3/Rpl35a/Rpl34/Rplp0/Rpl23/Gm2000/Rps27/Rps13	26
14	gc_enriched_genes	MF	GO:0019843	rRNA binding	16/333	71/11276	1.7158e-10	4.11791e-08	3.97342e-08	Rpl8/Rps9/Rps18/Rps5/Rps14/Rpf1/Rps3/Rps4x/Rpl7/Rpl37a/Rpl9/Npm1/Rpl3/Rplp0/Rpl23/Rps13	16
15	gc_enriched_genes	MF	GO:0005198	structural molecule activity	31/333	356/11276	6.49532e-08	1.03925e-05	1.00279e-05	Rpl8/Rps9/Rps18/Rps15a/Rpl15/Rps5/Mrpl32/Mpp2/Rps27a/Dlg4/Mal2/Rps14/Rps3a1/Rps6/Rps3/Rps4x/Reln/Rpl7/Rpl37a/Rpl9/Rps27rt/Rps10/Ppfia2/Rpl3/Rpl35a/Rpl34/Rplp0/Rpl23/Gm2000/Rps27/Rps13	31
16	gc_enriched_genes	MF	GO:0003682	chromatin binding	29/333	487/11276	0.000257217	0.030866	0.029783	Hmgn2/Elk1/Suz12/Wdr82/Tdrd3/Mbd2/Tle4/Suv39h2/Skil/Ybx1/Auts2/Ezh2/Mecp2/Tbr1/Gadd45a/Nfe2l1/Rere/Cited2/Hmgn1/Phf8/Tox/Bend6/Asxl1/Tox3/Hes5/Npm1/Insm1/Dlx2/Zfp609	29
17	neither_enriched_genes	CC	GO:0090575	RNA polymerase II transcription regulator complex	29/774	197/11445	5.77327e-05	0.0302831	0.0293081	Med6/Gtf2h1/Tbp/Med1/Nfyb/Med7/Ncoa1/Gtf2a1/Hif1a/Gtf2h2/Nfya/Bach1/Creb1/Med19/Clock/Taf1/Gtf2e2/Smad1/Cbfb/Tfdp2/Tcea1/Taf2/Tfdp1/Bach2/Usp22/Taf9b/Pygo2/Taf7/Tbpl1	29
18	neither_enriched_genes	CC	GO:0005669	transcription factor TFIID complex	9/774	30/11445	0.000110927	0.0302831	0.0293081	Tbp/Gtf2a1/Gtf2h2/Taf1/Gtf2e2/Tcea1/Taf2/Taf9b/Taf7	9
19	neither_enriched_genes	MF	GO:0019003	GDP binding	17/762	67/11276	1.46387e-06	0.000977865	0.000935336	Gnai3/Rab5b/Rab8a/Rhoa/Rala/Trim23/Mief1/Rab14/Mras/Rap2b/Rab2a/Rap1b/Gnai1/Rap1a/Rab9/Rab7/Srp54b	17
20	neither_enriched_genes	MF	GO:0003924	GTPase activity	32/762	227/11276	5.67989e-05	0.0182675	0.017473	Gnai3/Rab5b/Ddx3x/Septin7/Rab8a/Rhoa/Rala/Gtpbp4/Rab3c/Trim23/Rab2b/Tuba1b/Arl8a/Rab14/Rab33b/Gnb1/Rasl11a/Mras/Arhgap5/Eif2s3x/Rap2b/Gtpbp10/Rab2a/Arl4a/Rap1b/Gnai1/Atl2/Rap1a/Rab9/Rab7/Srp54b/Septin2	32
21	neither_enriched_genes	MF	GO:0016251	RNA polymerase II general transcription initiation factor activity	9/762	29/11276	8.20395e-05	0.0182675	0.017473	Tbp/Gtf2a1/Gtf2h2/Taf1/Gtf2e2/Taf2/Taf9b/Taf7/Tbpl1	9
22	neither_enriched_genes	MF	GO:0061631	ubiquitin conjugating enzyme activity	9/762	32/11276	0.000191238	0.0222211	0.0212547	Ube2z/Ube2b/Ube2g1/Ube2w/Taf1/Aktip/Ube2e2/Ube2n/Ube2d3	9
23	neither_enriched_genes	MF	GO:0019001	guanyl nucleotide binding	36/762	285/11276	0.000199591	0.0222211	0.0212547	Gnai3/Rab5b/Septin7/Rab8a/Rhoa/Rala/Adss/Mpped2/Arf5/Gtpbp4/Rab3c/Trim23/Arf4/Rab2b/Mief1/Arl13b/Tuba1b/Arl8a/Rab14/Rab33b/Rasl11a/Mras/Arhgap5/Eif2s3x/Rap2b/Gtpbp10/Rab2a/Arl4a/Rap1b/Gnai1/Atl2/Rap1a/Rab9/Rab7/Srp54b/Septin2	36
24	neither_enriched_genes	MF	GO:0032561	guanyl ribonucleotide binding	36/762	285/11276	0.000199591	0.0222211	0.0212547	Gnai3/Rab5b/Septin7/Rab8a/Rhoa/Rala/Adss/Mpped2/Arf5/Gtpbp4/Rab3c/Trim23/Arf4/Rab2b/Mief1/Arl13b/Tuba1b/Arl8a/Rab14/Rab33b/Rasl11a/Mras/Arhgap5/Eif2s3x/Rap2b/Gtpbp10/Rab2a/Arl4a/Rap1b/Gnai1/Atl2/Rap1a/Rab9/Rab7/Srp54b/Septin2	36
25	neither_enriched_genes	MF	GO:0003727	single-stranded RNA binding	14/762	74/11276	0.000374338	0.0305374	0.0292093	Ddx3x/Fmr1/Zc3h14/Strbp/Elavl4/Khdrbs1/Cnbp/Syncrip/Rbm11/Ago2/Paip2/Cirbp/Ssb/Dazap1	14
26	neither_enriched_genes	MF	GO:0005525	GTP binding	34/762	275/11276	0.000443445	0.0305374	0.0292093	Gnai3/Rab5b/Septin7/Rab8a/Rhoa/Rala/Adss/Arf5/Gtpbp4/Rab3c/Trim23/Arf4/Rab2b/Arl13b/Tuba1b/Arl8a/Rab14/Rab33b/Rasl11a/Mras/Arhgap5/Eif2s3x/Rap2b/Gtpbp10/Rab2a/Arl4a/Rap1b/Gnai1/Atl2/Rap1a/Rab9/Rab7/Srp54b/Septin2	34
27	neither_enriched_genes	MF	GO:0070717	poly-purine tract binding	8/762	29/11276	0.000502673	0.0305374	0.0292093	Ddx3x/Fmr1/Zc3h14/Elavl4/Khdrbs1/Syncrip/Paip2/Dazap1	8
28	neither_enriched_genes	MF	GO:0003925	G protein activity	9/762	36/11276	0.000502862	0.0305374	0.0292093	Rab5b/Rhoa/Rala/Rasl11a/Mras/Rap2b/Rap1b/Rap1a/Rab7	9
29	neither_enriched_genes	MF	GO:0061650	ubiquitin-like protein conjugating enzyme activity	9/762	36/11276	0.000502862	0.0305374	0.0292093	Ube2z/Ube2b/Ube2g1/Ube2w/Taf1/Aktip/Ube2e2/Ube2n/Ube2d3	9
30	soma_enriched_genes	BP	GO:0014070	response to organic cyclic compound	1944-10-01	436/11383	4.72002e-06	0.00659555	0.00582302	Cdk1/Gsk3b/Slc7a11/Actb/Lmo3/Rbfox2/Egr1/Inhba/Zfp36/Hmgb1	10
31	soma_enriched_genes	BP	GO:0045637	regulation of myeloid cell differentiation	1944-06-01	132/11383	1.06693e-05	0.00659555	0.00582302	Gsk3b/Rbfox2/Inhba/Zfp36/Hmgb1/Prmt1	6
32	soma_enriched_genes	BP	GO:0002262	myeloid cell homeostasis	1944-06-01	138/11383	1.37622e-05	0.00659555	0.00582302	Slc7a11/Rbfox2/Inhba/Zfp36/Hmgb1/Prmt1	6
33	soma_enriched_genes	BP	GO:0045646	regulation of erythrocyte differentiation	1944-04-01	39/11383	1.44719e-05	0.00659555	0.00582302	Rbfox2/Inhba/Zfp36/Prmt1	4
34	soma_enriched_genes	BP	GO:0071407	cellular response to organic cyclic compound	1944-08-01	310/11383	2.08491e-05	0.0076016	0.00671123	Cdk1/Gsk3b/Actb/Lmo3/Rbfox2/Egr1/Inhba/Zfp36	8
35	soma_enriched_genes	BP	GO:0048872	homeostasis of number of cells	1944-07-01	236/11383	3.00187e-05	0.00825227	0.00728569	Slc7a11/Rbfox2/Inhba/Zfp36/Zbtb18/Hmgb1/Prmt1	7
36	soma_enriched_genes	BP	GO:1903706	regulation of hemopoiesis	1944-07-01	238/11383	3.16873e-05	0.00825227	0.00728569	Gsk3b/Actb/Rbfox2/Inhba/Zfp36/Hmgb1/Prmt1	7
37	soma_enriched_genes	BP	GO:0045639	positive regulation of myeloid cell differentiation	1944-04-01	57/11383	6.60725e-05	0.0150563	0.0132927	Gsk3b/Inhba/Hmgb1/Prmt1	4
38	soma_enriched_genes	BP	GO:2000737	negative regulation of stem cell differentiation	1944-03-01	23/11383	9.04183e-05	0.0183147	0.0161695	Gsk3b/Ythdf2/Zfp36	3
39	soma_enriched_genes	BP	GO:1901532	regulation of hematopoietic progenitor cell differentiation	1944-03-01	30/11383	0.000203404	0.034119	0.0301227	Ythdf2/Zfp36/Hmgb1	3
40	soma_enriched_genes	BP	GO:0048545	response to steroid hormone	1944-05-01	142/11383	0.000206718	0.034119	0.0301227	Gsk3b/Lmo3/Rbfox2/Zfp36/Hmgb1	5
41	soma_enriched_genes	BP	GO:0071539	protein localization to centrosome	1944-03-01	31/11383	0.00022459	0.034119	0.0301227	4933427D14Rik/Gsk3b/Hook3	3
42	soma_enriched_genes	BP	GO:1905508	protein localization to microtubule organizing center	1944-03-01	33/11383	0.00027114	0.0380221	0.0335686	4933427D14Rik/Gsk3b/Hook3	3
43	soma_enriched_genes	BP	GO:0045596	negative regulation of cell differentiation	1944-08-01	462/11383	0.000338576	0.0440874	0.0389235	Gsk3b/Syt4/Actb/Hook3/Ythdf2/Zfp36/Hmgb1/Prmt1	8
