## Supplementary Table 4 for "Dynamic subtype- and context-specific subcellular RNA regulation in growth cones of developing neurons of the cerebral cortex"

### Sheet: Supplementary_Table_4_GC_subtyp
	Cluster	ONTOLOGY	ID	Description	GeneRatio	BgRatio	pvalue	p.adjust	qvalue	geneID	Count
1	cth_gc	BP	GO:0002181	cytoplasmic translation	13/193	136/11383	4.98952e-07	0.00120247	0.00120247	Rps9/Rps18/Rps5/Rps14/Paip1/Rps6/Cpeb3/Rpl37a/Rpl9/Rps10/Rpl35a/Rpl34/Rplp0	13
2	cth_gc	CC	GO:0022626	cytosolic ribosome	13/195	96/11445	7.99796e-09	2.51936e-06	2.39939e-06	Rps9/Rps18/Rps5/Rps14/Rps6/Rpl37a/Rpl9/Rps27rt/Rps10/Rpl35a/Rpl34/Rplp0/Rps27	13
3	cth_gc	CC	GO:0022627	cytosolic small ribosomal subunit	8/195	44/11445	6.44667e-07	0.000101535	9.67e-05	Rps9/Rps18/Rps5/Rps14/Rps6/Rps27rt/Rps10/Rps27	8
4	cth_gc	CC	GO:0044391	ribosomal subunit	14/195	181/11445	2.50276e-06	0.00026279	0.000250276	Rps9/Rps18/Rps5/Mrpl32/Rps14/Rps6/Rpl37a/Rpl9/Rps27rt/Rps10/Rpl35a/Rpl34/Rplp0/Rps27	14
5	cth_gc	CC	GO:0005840	ribosome	14/195	209/11445	1.32603e-05	0.00104425	0.00099452	Rps9/Rps18/Rps5/Mrpl32/Rps14/Rps6/Rpl37a/Rpl9/Rps27rt/Rps10/Rpl35a/Rpl34/Rplp0/Rps27	14
6	cth_gc	CC	GO:0015935	small ribosomal subunit	8/195	77/11445	4.73559e-05	0.00298342	0.00284135	Rps9/Rps18/Rps5/Rps14/Rps6/Rps27rt/Rps10/Rps27	8
7	cth_gc	MF	GO:0003735	structural constituent of ribosome	14/191	152/11276	2.79821e-07	0.000104373	0.000104373	Rps9/Rps18/Rps5/Mrpl32/Rps14/Rps6/Rpl37a/Rpl9/Rps27rt/Rps10/Rpl35a/Rpl34/Rplp0/Rps27	14
8	cth_gc	MF	GO:0019843	rRNA binding	7/191	71/11276	0.000190811	0.0355863	0.0355863	Rps9/Rps18/Rps5/Rps14/Rpl37a/Rpl9/Rplp0	7
9	cpn_gc	BP	GO:0045010	actin nucleation	1991-05-01	46/11383	3.09365e-05	0.045291	0.0443531	Arpc5/Wasf1/Actr2/Evl/Fchsd2	5
10	cpn_gc	CC	GO:0031312	extrinsic component of organelle membrane	1991-06-01	57/11445	5.60411e-06	0.00149069	0.00130959	Syn2/Snap91/Snx10/Cltc/Cadps/Rab7	6
11	cpn_gc	CC	GO:0014069	postsynaptic density	1991-11-01	368/11445	0.000154307	0.0154952	0.0136127	Dlg3/Eif4g2/Syn2/Abr/Actr2/Camk2g/Ctnnd2/Inpp4a/Snap91/Prr7/Nck2	11
12	cpn_gc	CC	GO:0032279	asymmetric synapse	1991-11-01	375/11445	0.000181927	0.0154952	0.0136127	Dlg3/Eif4g2/Syn2/Abr/Actr2/Camk2g/Ctnnd2/Inpp4a/Snap91/Prr7/Nck2	11
13	cpn_gc	CC	GO:0099572	postsynaptic specialization	1991-11-01	394/11445	0.000278965	0.0154952	0.0136127	Dlg3/Eif4g2/Syn2/Abr/Actr2/Camk2g/Ctnnd2/Inpp4a/Snap91/Prr7/Nck2	11
14	cpn_gc	CC	GO:0098984	neuron to neuron synapse	1991-11-01	400/11445	0.000317505	0.0154952	0.0136127	Dlg3/Eif4g2/Syn2/Abr/Actr2/Camk2g/Ctnnd2/Inpp4a/Snap91/Prr7/Nck2	11
15	cpn_gc	CC	GO:0012506	vesicle membrane	1991-12-01	473/11445	0.000349516	0.0154952	0.0136127	Slc2a3/Syn2/Snap91/Snx10/Cltc/Rab2a/Rap2c/Cadps/Slc9a6/Nck2/Gad1/Rab7	12
16	cpn_gc	CC	GO:0099503	secretory vesicle	1991-10-01	372/11445	0.000719548	0.0267392	0.0234907	Gnai3/Slc2a3/Syn2/Snap91/Snx10/Wdr7/Cltc/Rab2a/Cadps/Rab7	10
17	cpn_gc	CC	GO:0019898	extrinsic component of membrane	1991-08-01	249/11445	0.000804188	0.0267392	0.0234907	Gnai3/Syn2/Gnb1/Snap91/Snx10/Cltc/Cadps/Rab7	8
18	cpn_gc	CC	GO:0030659	cytoplasmic vesicle membrane	1991-11-01	458/11445	0.00098317	0.0290581	0.0255279	Slc2a3/Syn2/Snap91/Snx10/Cltc/Rab2a/Rap2c/Cadps/Slc9a6/Gad1/Rab7	11
19	cpn_gc	CC	GO:0099092	postsynaptic density, intracellular component	1991-03-01	31/11445	0.00186051	0.0439914	0.038647	Dlg3/Abr/Prr7	3
20	cpn_gc	CC	GO:0010494	cytoplasmic stress granule	1991-04-01	67/11445	0.00195641	0.0439914	0.038647	Caprin1/Ybx1/G3bp2/Ythdf1	4
21	cpn_gc	CC	GO:0098793	presynapse	1991-11-01	500/11445	0.00198457	0.0439914	0.038647	Syn2/Rab33b/Snap91/Wdr7/Cltc/Rab2a/Ppfia2/Cadps/Slc9a6/Gad1/Rab7	11
